# Localization and Quantification of Post-Translational Modifications of Proteins Using Electron Activated Dissociation Fragmentation on a Fast-Acquisition Time-of-Flight Mass Spectrometer

**DOI:** 10.1101/2023.04.29.538826

**Authors:** Joanna Bons, Christie L. Hunter, Rita Chupalov, Jason Causon, Alexandra Antonoplis, Jacob P. Rose, Brendan MacLean, Birgit Schilling

## Abstract

Protein post-translational modifications (PTMs) are crucial and dynamic players in a large variety of cellular processes and signaling, and proteomic technologies have emerged as the method of choice to profile PTMs. However, these analyses remain challenging due to potential low PTM stoichiometry, the presence of multiple PTMs per proteolytic peptide, PTM site localization of isobaric peptides, and labile PTM groups that lead to neutral losses. Collision-induced dissociation (CID) is commonly used for to characterize PTMs, but the application of collision energy can lead to neutral losses and incomplete peptide sequencing for labile PTM groups. In this study, we compared CID to an alternative fragmentation, electron activated dissociation (EAD), operated on a recently introduced fast-acquisition quadrupole-time-of-flight (QqTOF) mass spectrometer. We analyzed a series of synthetic modified peptides, featuring phosphorylated, succinylated, malonylated, and acetylated peptides. We performed targeted, quantitative parallel reaction monitoring (PRM or MRM^HR^) assays to assess the performances of EAD to characterize, site-localize and quantify peptides with labile modifications. The tunable EAD kinetic energy allowed the preservation of labile modifications and provided better peptide sequence coverage with strong PTM-site localization fragment ions. Zeno trap activation provided significant MS/MS sensitivity gains by an average of 6–11-fold for EAD analyses, regardless of modification type. Evaluation of the quantitative EAD PRM workflows revealed high reproducibility with coefficients of variation of typically ∼2%, as well as very good linearity and quantification accuracy. This novel workflow, combining EAD and Zeno trap, offers confident, accurate, and robust characterization and quantification of PTMs.
