## Supplementary material for "Localization and Quantification of Post-Translational Modifications of Proteins Using Electron Activated Dissociation Fragmentation on a Fast-Acquisition Time-of-Flight Mass Spectrometer": Suppl Table 1

### Sheet: Table_1
Table 1: Synthetic peptides used in the study.
Acetylation: +42.01 m/z
Malonation: +86.00 m/z
Phosphorylation: +79.97 m/z
Succinylation: +100.02 m/z
* Stable isotope-labeled residue
Modification	Modified Sequence	Modification Site	Peptide # in the Text	Peptide Sequence (unmodified)	UniProt ID	Protein Name	Protein Description	Gene Name	Organism
Malonylation	TVDGPSGKmalLWR*	K-192	-	TVDGPSGKLWR	P16858	G3P_MOUSE	Glyceraldehyde-3-phosphate dehydrogenase	Gapdh	Mus musculus
Dual malonylation/acetylation	PEPAKmalSAPAPKacK	K-6, K-12	M1	PEPAKSAPAPKK	P62807	H2B1C_HUMAN	Histone H2B type 1-C/E/F/G/I	2BC4; H2BC6; H2BC7; H2BC8; H2BC10	Homo sapiens
Dual malonylation/acetylation	PEPAKacSAPAPKmalK	K-6, K-12	M2	PEPAKSAPAPKK	P62807	H2B1C_HUMAN	Histone H2B type 1-C/E/F/G/I	2BC4; H2BC6; H2BC7; H2BC8; H2BC10	Homo sapiens
Phosphorylation	LITVDGNICpSGKSK	S-56	-	LITVDGNICSGKSK	P34942	NDUAA_BOVIN	NADH dehydrogenase [ubiquinone] 1 alpha subcomplex subunit 10, mitochondrial	NDUFA10	Bos taurus
Phosphorylation	LITVDGNICSGKpSK	S-59	-	LITVDGNICSGKSK	P34942	NDUAA_BOVIN	NADH dehydrogenase [ubiquinone] 1 alpha subcomplex subunit 10, mitochondrial	NDUFA10	Bos taurus
Phosphorylation	VAVVRTPPKpSPSASK	S-527	P1	VAVVRTPPKSPSASK	P10637	TAU_MOUSE	Microtubule-associated protein tau	Mapt	Mus musculus
Phosphorylation	VAVVRTPPKSPpSASK	S-529	P2	VAVVRTPPKSPSASK	P10637	TAU_MOUSE	Microtubule-associated protein tau	Mapt	Mus musculus
Phosphorylation	VAVVRTPPKSPSApSK	S-531	P3	VAVVRTPPKSPSASK	P10637	TAU_MOUSE	Microtubule-associated protein tau	Mapt	Mus musculus
Succinylation	LTGAKsuccV*VVSGGRGLKSGE	K-216	-	LTGAKVVVSGGRGLKSGE	Q99LC5	ETFA_MOUSE	Electron transfer flavoprotein subunit alpha, mitochondrial	Etfa	Mus musculus
Succinylation	LTGAKV*VVSGGRGLKsuccSGE	K-226	-	LTGAKVVVSGGRGLKSGE	Q99LC5	ETFA_MOUSE	Electron transfer flavoprotein subunit alpha, mitochondrial	Etfa	Mus musculus
-	LTGAKV*VVSGGRGLKSGE	N/A	-	LTGAKVVVSGGRGLKSGE	Q99LC5	ETFA_MOUSE	Electron transfer flavoprotein subunit alpha, mitochondrial	Etfa	Mus musculus
Succinylation	GAKsuccYV*SHGATGKGNDQVRFE	K-112	S3	GAKYVSHGATGKGNDQVRFE	P16460	ASSY_MOUSE	Argininosuccinate synthase	Ass1	Mus musculus
Succinylation	IDQTNDFKsuccNLR*E	K-76	S10	IDQTNDFKNLRE	Q9JHI5	IVD_MOUSE	Isovaleryl-CoA dehydrogenase, mitochondrial	Ivd	Mus musculus
Succinylation	LQHHVKsuccSVTAPYKYPRKV*E	K-534	S11	LQHHVKSVTAPYKYPRKVE	Q91VA0	ACSM1_MOUSE	Acyl-coenzyme A synthetase ACSM1, mitochondrial	Acsm1	Mus musculus
Succinylation	SLKR*MAKKsuccKFTENPKAGDE	K-80	S13	SLKRMAKKKFTENPKAGDE	Q61425	HCDH_MOUSE	Hydroxyacyl-coenzyme A dehydrogenase, mitochondrial	Hadh	Mus musculus
Succinylation	V*IKTPMTSQKsuccTFE	K-192	S15	VIKTPMTSQKTFE	Q61425	HCDH_MOUSE	Hydroxyacyl-coenzyme A dehydrogenase, mitochondrial	Hadh	Mus musculus
Succinylation	V*NPTLGKsuccTAEE	K-284	S16	VNPTLGKTAEE	Q61176	ARGI1_MOUSE	Arginase-1	Arg1	Mus musculus
