## Supplementary material for "Localization and Quantification of Post-Translational Modifications of Proteins Using Electron Activated Dissociation Fragmentation on a Fast-Acquisition Time-of-Flight Mass Spectrometer": Suppl Table 1

### Sheet: Table_S1
Supplementary Table S1: Details on the EAD PRM/MRMHR and CID PRM/MRMHR acquisitions on the microLC-Zeno TOF 7600 system.
Peptides	Modification	Fragmentation	Experiment	Total HPLC acquisition length (min)	MS1 accumulation time (msec)	MS2 accumulation time (msec)	Fragment ion m/z range	Zeno trap	EAD reaction time (ms)	Electron current (nA)	KE (eV)	CE (V)
TVDGPSGKmalLWR*	Malonylation	EAD	Neutral loss; Zeno ON/OFF	15	100	150	100-2200	off	10	5000	5; 11	12
TVDGPSGKmalLWR*	Malonylation	CID	Neutral loss	15	250	150	100-2200	off	N/A	N/A	N/A	34
TVDGPSGKmalLWR*	Malonylation	EAD	KE ramp	15	100	50	100-2200	on	10	5000	0-5	12
TVDGPSGKmalLWR*	Malonylation	EAD	KE ramp	15	100	50	100-2200	on	10	5000	6-11	12
TVDGPSGKmalLWR*	Malonylation	EAD	Zeno ON/OFF	15	100	150	100-2200	on	10	5000	5; 11	12
PEPAKmalSAPAPKacK & PEPAKacSAPAPKmalK	Dual malonylation/acetylation	EAD	Quantification	12	50	50	100-1500	on	10	5000	2; 5	12
PEPAKmalSAPAPKacK & PEPAKacSAPAPKmalK	Dual malonylation/acetylation	CID	Quantification	12	50	50	100-1500	on	N/A	N/A	N/A	32
LITVDGNICpSGKSK	Phosphorylation	EAD	Isomer differentiation; Neutral loss; KE ramp	15	100	50	100-2200	on	10	5000	0-5	12
LITVDGNICpSGKSK	Phosphorylation	CID	Neutral loss	15	100	150	100-2200	on	N/A	N/A	N/A	26 for z = 3+; 39 for z = 2+
LITVDGNICpSGKSK	Phosphorylation	EAD	KE ramp	15	100	50	100-2200	on	10	5000	6-11	12
LITVDGNICpSGKSK	Phosphorylation	EAD	Zeno ON/OFF	15	100	150	100-2200	off	10	5000	2; 7	12
LITVDGNICpSGKSK	Phosphorylation	EAD	Zeno ON/OFF	15	100	150	100-2200	on	10	5000	2; 7	12
LITVDGNICSGKpSK	Phosphorylation	EAD	Isomer differentiation; Neutral loss; KE ramp	15	100	50	100-2200	on	10	5000	0-5	12
LITVDGNICSGKpSK	Phosphorylation	CID	Neutral loss	15	100	150	100-2200	on	N/A	N/A	N/A	26 for z = 3+; 39 for z = 2+
LITVDGNICSGKpSK	Phosphorylation	EAD	KE ramp	15	100	50	100-2200	on	10	5000	6-11	12
LITVDGNICSGKpSK	Phosphorylation	EAD	Zeno ON/OFF	15	100	150	100-2200	off	10	5000	2; 7	12
LITVDGNICSGKpSK	Phosphorylation	EAD	Zeno ON/OFF	15	100	150	100-2200	on	10	5000	2; 7	12
VAVVRTPPKpSPSASK & VAVVRTPPKSPpSASK & VAVVRTPPKSPSApSK	Phosphorylation	EAD	Quantification	12	50	50	100-1500	on	10	5000	2; 5	12
VAVVRTPPKpSPSASK & VAVVRTPPKSPpSASK & VAVVRTPPKSPSApSK	Phosphorylation	CID	Quantification	12	50	50	100-1500	on	N/A	N/A	N/A	25
LTGAKsuccVVVSGGRGLKSGE & LTGAKVVVSGGRGLKsuccSGE & GAKsuccYVSHGATGKGNDQVRFE & IDQTNDFKsuccNLRE & LQHHVKsuccSVTAPYKYPRKVE & SLKRMAKKsuccKFTENPKAGDE & VIKTPMTSQKsuccTFE & VNPTLGKsuccTAEE	Succinylation	EAD	Quantification	20	100	50	100-2200	on	10	5000	7	12
LTGAKsuccVVVSGGRGLKSGE & LTGAKVVVSGGRGLKsuccSGE & GAKsuccYVSHGATGKGNDQVRFE & IDQTNDFKsuccNLRE & LQHHVKsuccSVTAPYKYPRKVE & SLKRMAKKsuccKFTENPKAGDE & VIKTPMTSQKsuccTFE & VNPTLGKsuccTAEE	Succinylation	CID	Quantification	20	100	50	100-2200	on	N/A	N/A	N/A	31 for z = 3+; 31 for z = 3+; 29 for z = 4+; 28 for z = 3+; 31 for z = 4+; 30 for z = 4+; 41 for z = 2+; 33 for z = 2+
