## Supplementary material for "Localization and Quantification of Post-Translational Modifications of Proteins Using Electron Activated Dissociation Fragmentation on a Fast-Acquisition Time-of-Flight Mass Spectrometer": meta data

### Sheet: Metadata
Acquisition files and details for the EAD PRM/MRMHR and CID PRM/MRMHR assays performed on the microLC-Zeno TOF 7600 system.
Peptides	Modification	Fragmentation	Experiment	Acquisition files	Total HPLC acquisition length (min)	MS1 accumulation time (msec)	MS2 accumulation time (msec)	Fragment ion m/z range	Zeno trap	EAD reaction time (ms)	Electron current (nA)	KE (eV)	CE (V)
TVDGPSGKmalLWR*	Malonylation	EAD	Neutral loss; Zeno ON/OFF	082020 MAK192 EAD_5000nA_KE5 KE11_ETC100_Zoff 400f 1	15	100	150	100-2200	off	10	5000	5; 11	12
TVDGPSGKmalLWR*	Malonylation	CID	Neutral loss	082020 MAK192 CID_400f Zoff 2	15	250	150	100-2200	off	N/A	N/A	N/A	34
TVDGPSGKmalLWR*	Malonylation	EAD	KE ramp	MAK192 EAD_5000nA_KE0_5_ETC100_400f 1	15	100	50	100-2200	on	10	5000	0-5	12
TVDGPSGKmalLWR*	Malonylation	EAD	KE ramp	MAK192 EAD_5000nA_KE6_11_ETC100_400f 1	15	100	50	100-2200	on	10	5000	6-11	12
TVDGPSGKmalLWR*	Malonylation	EAD	Zeno ON/OFF	082020 MAK192 EAD_5000nA_KE5 KE11_ETC100_Zon 400f 1	15	100	150	100-2200	on	10	5000	5; 11	12
PEPAKmalSAPAPKacK & PEPAKacSAPAPKmalK	Dual malonylation/acetylation	EAD	Quantification	050491 Pep_10_11 5min KE2_5_CID *_* *	12	50	50	100-1500	on	10	5000	2; 5	12
PEPAKmalSAPAPKacK & PEPAKacSAPAPKmalK	Dual malonylation/acetylation	CID	Quantification	050491 Pep_10_11 5min KE2_5_CID *_* *	12	50	50	100-1500	on	N/A	N/A	N/A	32
LITVDGNICpSGKSK	Phosphorylation	EAD	Isomer differentiation; Neutral loss; KE ramp	LITV 56_3 Mix1 EAD_5000nA_KE0_5_ETC100_1	15	100	50	100-2200	on	10	5000	0-5	12
LITVDGNICpSGKSK	Phosphorylation	CID	Neutral loss	LITV 56_3 Mix1 CID_2	15	100	150	100-2200	on	N/A	N/A	N/A	26 for z = 3+; 39 for z = 2+
LITVDGNICpSGKSK	Phosphorylation	EAD	KE ramp	LITV 56_3 Mix1EAD_5000nA_KE6_11_ETC100_1	15	100	50	100-2200	on	10	5000	6-11	12
LITVDGNICpSGKSK	Phosphorylation	EAD	Zeno ON/OFF	LITV56_4pgOC_EAD_5000nA_KE2 KE7_ETC100_Zoff 1	15	100	150	100-2200	off	10	5000	2; 7	12
LITVDGNICpSGKSK	Phosphorylation	EAD	Zeno ON/OFF	LITV56_4pgOC_EAD_5000nA_KE2 KE7_ETC100_2	15	100	150	100-2200	on	10	5000	2; 7	12
LITVDGNICSGKpSK	Phosphorylation	EAD	Isomer differentiation; Neutral loss; KE ramp	LITV 59_3 Mix2 EAD_5000nA_KE0_5_ETC100_1	15	100	50	100-2200	on	10	5000	0-5	12
LITVDGNICSGKpSK	Phosphorylation	CID	Neutral loss	LITV 59_3 Mix2 CID_2	15	100	150	100-2200	on	N/A	N/A	N/A	26 for z = 3+; 39 for z = 2+
LITVDGNICSGKpSK	Phosphorylation	EAD	KE ramp	LITV 59_3 Mix2 EAD_5000nA_KE6_11_ETC100_1	15	100	50	100-2200	on	10	5000	6-11	12
LITVDGNICSGKpSK	Phosphorylation	EAD	Zeno ON/OFF	LITV59_4pgOC_EAD_5000nA_KE2 KE7_ETC100_Zoff 1	15	100	150	100-2200	off	10	5000	2; 7	12
LITVDGNICSGKpSK	Phosphorylation	EAD	Zeno ON/OFF	LITV59_4pgOC_EAD_5000nA_KE2 KE7_ETC100_2	15	100	150	100-2200	on	10	5000	2; 7	12
VAVVRTPPKpSPSASK & VAVVRTPPKSPpSASK & VAVVRTPPKSPSApSK	Phosphorylation	EAD	Quantification	050491 Pep_20_18_19 5min KE2_5_CID *_*_* *	12	50	50	100-1500	on	10	5000	2; 5	12
VAVVRTPPKpSPSASK & VAVVRTPPKSPpSASK & VAVVRTPPKSPSApSK	Phosphorylation	CID	Quantification	050491 Pep_20_18_19 5min KE2_5_CID *_*_* *	12	50	50	100-1500	on	N/A	N/A	N/A	25
LTGAKsuccVVVSGGRGLKSGE & LTGAKVVVSGGRGLKsuccSGE & GAKsuccYVSHGATGKGNDQVRFE & IDQTNDFKsuccNLRE & LQHHVKsuccSVTAPYKYPRKVE & SLKRMAKKsuccKFTENPKAGDE & VIKTPMTSQKsuccTFE & VNPTLGKsuccTAEE	Succinylation	EAD	Quantification	SuccBio EAD 20min C*_A*_B* *	20	100	50	100-2200	on	10	5000	7	12
LTGAKsuccVVVSGGRGLKSGE & LTGAKVVVSGGRGLKsuccSGE & GAKsuccYVSHGATGKGNDQVRFE & IDQTNDFKsuccNLRE & LQHHVKsuccSVTAPYKYPRKVE & SLKRMAKKsuccKFTENPKAGDE & VIKTPMTSQKsuccTFE & VNPTLGKsuccTAEE	Succinylation	CID	Quantification	SuccBio CID 20min C*_A*_B* *	20	100	50	100-2200	on	N/A	N/A	N/A	31 for z = 3+; 31 for z = 3+; 29 for z = 4+; 28 for z = 3+; 31 for z = 4+; 30 for z = 4+; 41 for z = 2+; 33 for z = 2+
